# Sizing up phylogenetic testing in geometric morphometrics: A case study of allometry

**DOI:** 10.1101/2025.10.27.684678

**Authors:** D. Rex Mitchell, Ben Halliwell, Luke Yates, Sally Potter, Mark D. B. Eldridge, Vera Weisbecker

**Affiliations:** College of Science and Engineering, Flinders University, GPO Box 2100, Adelaide, SA 5001, Australia; Australian Research Council Centre of Excellence for Australian Biodiversity and Heritage, Wollongong, NSW 2522, Australia; School of Natural Sciences, Private Bag 55, University of Tasmania, Hobart, Tasmania, Australia; ARC Centre of Excellence for Plant Success in Nature and Agriculture, Private Bag 55, University of Tasmania, Hobart, Tasmania, Australia; School of Natural Sciences, Macquarie University, Sydney, New South Wales 2109, Australia; Australian Museum Research Institute, Sydney, New South Wales 2010, Australia

**Keywords:** Geometric Morphometrics, phylogeny, morphology, allometry, cranium, *Petrogale*

## Abstract

Accounting for phylogenetic relatedness in the analysis of shape has become a common practice, deemed necessary to factor in the non-independence between species because of common ancestry. However, when adjusting error distributions to account for relatedness, the phylogenetic-generalised-least-squares (PGLS) test can obscure an important component of variation called conservative trait correlation (CTC). This is the amount of variation in a response variable that is both attributable to a predictor variable and phylogenetically structured. If CTC represents a large amount of correlated variation, true biological associations with strong phylogenetic signal (from unrepeated evolutionary events for example) might not be supported using a PGLS. We demonstrate this effect using geometric morphometric shape analysis on 370 crania from the speciose Australian rock-wallabies (genus *Petrogale*). In this clade, well-recognised allometric patterns such as scaling of the braincase (Haller’s rule) and snout length (craniofacial evolutionary allometry) are supported using ordinary least squares (OLS) regression, but not PGLS, indicating that important between-species shape variation is lost. We then apply two methods capable of quantifying aspects of the missing variation: variation partitioning (VARPART), which estimates the proportion of variation shared between the predictor and phylogeny, and multi-response phylogenetic mixed models (MR-PMM), which identify the strength of correlation within the phylogenetic component of trait variance. Both methods show that CTC dominates the allometric shape variation in our sample, highlighting its importance in assessing phylogenetically informed models. We suggest approaches that can consider CTC become more widely used to better understand morphology and its predictors.
