## Supplementary Table S1 for "Sizing up phylogenetic testing in geometric morphometrics: A case study of allometry"

### Sheet: Table S2 Landmarks
TABLE S1: Landmark protocol
Landmark	Desription	Side	Type
1	Nasal tip	Midline	Fixed
2	Nasofrontal suture	Midline	Fixed
3	Frontoparietal suture	Midline	Fixed
4	Nuchal crest	Midline	Fixed
5	Posterior foramen magnum	Midline	Fixed
6	Anterior foramen magnum	Midline	Fixed
7	Spheno-occipital synchondrosis	Midline	Fixed
8	Midpoint of anterior functional cheek tooth row (premolars)	Midline	Fixed
9	Premaxillary-maxillary suture	Midline	Fixed
10	I1 incisor alveolus	Left	Fixed
11	Maximum concavity on the lateral nares of the premaxilla	Left	Fixed
12	Anterior naso-premaxillary suture	Left	Fixed
13	Premaxillary-maxillary suture on the ventro-lateral aspect	Left	Fixed
14	Premaxillary-maxillary suture on the dorso-lateral aspect	Left	Fixed
15	Fronto-maxillary-nasal junction	Left	Fixed
16	Fronto-lacrimal suture on the orbit ridge	Left	Fixed
17	Posterior incisor arcade	Left	Fixed
18	Anterior functional cheek tooth row (premolar)	Left	Fixed
19	Ventral infraorbital foramen	Left	Fixed
20	Superior lacrimal foramen	Left	Fixed
21	Lacrimo-jugal suture on the orbit ridge	Left	Fixed
22	Posterior functional tooth row (maxilla-pterygoid junction)	Left	Fixed
23	Anterior limit of the infratemporal fossa	Left	Fixed
24	Masseteric process	Left	Fixed
25	Anterior-most origin of the masseter complex	Left	Fixed
26	Dorsal jugal-squamosal suture	Left	Fixed
27	Anterior jugal-squamosal suture	Left	Fixed
28	Posterior jugal-squamosal suture	Left	Fixed
29	Posterior limit of the temporal fossa	Left	Fixed
30	Superior inflection of the rear zygomatic root	Left	Fixed
31	Alisphenoid-frontal-parietal junction	Left	Fixed
32	Lateral post-tympanic process	Left	Fixed
33	Parietal-squamosal suture on the nuchal crest	Left	Fixed
34	Lateral limit of the foramen magnum	Left	Fixed
35	Posterior pterygoid hamulus	Left	Fixed
36	Ventral pterygoid hamulus	Left	Fixed
37	I1 incisor alveolus	Right	Fixed
38	Maximum concavity on the lateral nares of the premaxilla	Right	Fixed
39	Anterior naso-premaxillary suture	Right	Fixed
40	Premaxillary-maxillary suture on the ventro-lateral aspect	Right	Fixed
41	Premaxillary-maxillary suture on the dorso-lateral aspect	Right	Fixed
42	Fronto-maxillary-nasal junction	Right	Fixed
43	Fronto-lacrimal suture on the orbit ridge	Right	Fixed
44	Posterior incisor arcade	Right	Fixed
45	Anterior functional cheek tooth row (premolar)	Right	Fixed
46	Ventral infraorbital foramen	Right	Fixed
47	Superior lacrimal foramen	Right	Fixed
48	Lacrimo-jugal suture on the orbit ridge	Right	Fixed
49	Posterior functional tooth row (maxilla-pterygoid junction)	Right	Fixed
50	Anterior limit of the infratemporal fossa	Right	Fixed
51	Masseteric process	Right	Fixed
52	Anterior-most origin of the masseter complex	Right	Fixed
53	Dorsal jugal-squamosal suture	Right	Fixed
54	Anterior jugal-squamosal suture	Right	Fixed
55	Posterior jugal-squamosal suture	Right	Fixed
56	Posterior limit of the temporal fossa	Right	Fixed
57	Superior inflection of the rear zygomatic root	Right	Fixed
58	Alisphenoid-frontal-parietal junction	Right	Fixed
59	Lateral post-tympanic process	Right	Fixed
60	Parietal-squamosal suture on the nuchal crest	Right	Fixed
61	Lateral limit of the foramen magnum	Right	Fixed
62	Posterior pterygoid hamulus	Right	Fixed
63	Ventral pterygoid hamulus	Right	Fixed
64	Posterior palatine	Midline	Fixed
65	Frontal maxillary lacrimal junction	Left	Fixed
66	Maxillary lacrimal jugal junction	Left	Fixed
67	Dorsal zygomatic inflection (rear orbit)	Left	Fixed
68	Medial jugal-squamosal suture in the glenoid	Left	Fixed
69	Postglenoid process	Left	Fixed
70	Anterior suprameatal foramen	Left	Fixed
71	Posterior limit of the superior root of the zygoma	Left	Fixed
72	Maximum curvature of lateroposterior occipital condyle	Left	Fixed
73	Paracondylar process tip	Left	Fixed
74	Anterior jugular foramen	Left	Fixed
75	Lateral spheno-occipital synchondrosis	Left	Fixed
76	Posterior incisive foramen	Left	Fixed
77	Anterior incisive foramen	Left	Fixed
78	Medial glenoid-alisphenoid suture	Left	Fixed
79	Paracondylar tuberosity	Left	Fixed
80	Inferior petrosal sinus	Left	Fixed
81	Ventral carotid canal	Left	Fixed
82	Ventral limit of bulla ridgeline	Left	Fixed
83	Dorsal limit of bulla ridgeline	Left	Fixed
84	Frontal maxillary lacrimal junction	Right	Fixed
85	Maxillary lacrimal jugal junction	Right	Fixed
86	Dorsal zygomatic inflection (rear orbit)	Right	Fixed
87	Medial jugal-squamosal suture in the glenoid	Right	Fixed
88	Postglenoid process	Right	Fixed
89	Anterior suprameatal foramen	Right	Fixed
90	Posterior limit of the superior root of the zygoma	Right	Fixed
91	Maximum curvature of lateroposterior occipital condyle	Right	Fixed
92	Paracondylar process tip	Right	Fixed
93	Anterior jugular foramen	Right	Fixed
94	Lateral spheno-occipital synchondrosis	Right	Fixed
95	Posterior incisive foramen	Right	Fixed
96	Anterior incisive foramen	Right	Fixed
97	Medial glenoid-alisphenoid suture	Right	Fixed
98	Paracondylar tuberosity	Right	Fixed
99	Inferior petrosal sinus	Right	Fixed
100	Ventral carotid canal	Right	Fixed
101	Ventral limit of bulla ridgeline	Right	Fixed
102	Dorsal limit of bulla ridgeline	Right	Fixed
103	Dorsal zygomatic arch 1	Left	Sliding
104	Dorsal zygomatic arch 2	Left	Sliding
105	Dorsal zygomatic arch 3	Left	Sliding
106	Ventral zygomatic arch 1	Left	Sliding
107	Ventral zygomatic arch 2	Left	Sliding
108	Ventral zygomatic arch 3	Left	Sliding
109	Ventral zygomatic arch 4	Left	Sliding
110	Ventral zygomatic arch 5	Left	Sliding
111	Superior functional tooth row 1	Left	Sliding
112	Superior functional tooth row 2	Left	Sliding
113	Superior functional tooth row 3	Left	Sliding
114	Dorsal zygomatic arch 1	Right	Sliding
115	Dorsal zygomatic arch 2	Right	Sliding
116	Dorsal zygomatic arch 3	Right	Sliding
117	Ventral zygomatic arch 1	Right	Sliding
118	Ventral zygomatic arch 2	Right	Sliding
119	Ventral zygomatic arch 3	Right	Sliding
120	Ventral zygomatic arch 4	Right	Sliding
121	Ventral zygomatic arch 5	Right	Sliding
122	Superior functional tooth row 1	Right	Sliding
123	Superior functional tooth row 2	Right	Sliding
124	Superior functional tooth row 3	Right	Sliding
125	Temporal line 1	Left	Sliding
126	Temporal line 2	Left	Sliding
127	Temporal line 3	Left	Sliding
128	Temporal line 4	Left	Sliding
129	Temporal line 5	Left	Sliding
130	Temporal line 6	Left	Sliding
131	Temporal line 7	Left	Sliding
132	Temporal line 8	Left	Sliding
133	Temporal line 9	Left	Sliding
134	Temporal line 10	Left	Sliding
135	Temporal line 11	Left	Sliding
136	Temporal line 12	Left	Sliding
137	Temporal line 13	Left	Sliding
138	Temporal line 1	Right	Sliding
139	Temporal line 2	Right	Sliding
140	Temporal line 3	Right	Sliding
141	Temporal line 4	Right	Sliding
142	Temporal line 5	Right	Sliding
143	Temporal line 6	Right	Sliding
144	Temporal line 7	Right	Sliding
145	Temporal line 8	Right	Sliding
146	Temporal line 9	Right	Sliding
147	Temporal line 10	Right	Sliding
148	Temporal line 11	Right	Sliding
149	Temporal line 12	Right	Sliding
150	Temporal line 13	Right	Sliding
